# Tracking Conditioned Fear in Pair-Housed Mice Using Deep Learning and Real-Time Cue Delivery

**DOI:** 10.1101/2025.05.10.653260

**Authors:** Hannah C. Smith, Zhe Yu, Patrick Yazigi, Benjamin Turley, Adam Swiercz, Jeanie Park, Paul J. Marvar

**Affiliations:** Departments of Neuroscience and Pharmacology & Physiology, George Washington University, Washington, DC 20052; School of Medicine, Georgetown University, Washington, DC 20057; National Institute of Mental Health, National Institutes of Health, Bethesda, MD 20892; Department of Medicine, Emory University, Atlanta, GA 30322

## Abstract

Post-traumatic stress disorder (PTSD) is a complex and prevalent neuropsychiatric condition that arises in response to exposure to a traumatic event. A common diagnostic criterion for PTSD includes heightened physiological reactivity to trauma-related sensory cues, in safe or familiar environments. Understanding complex PTSD criteria requires new pre-clinical paradigms and technologies that integrate sensory physiology (e.g., auditory, visual, olfactory) with behavior. Here we present a novel Pavlovian-based paradigm using an open-source software plus deep learning-based pose estimation to investigate the effects of a recurrent conditioned stimulus (CS) on fear behaviors in pair-housed mice within the home cage.

Simultaneous home cage video recording and analysis of CS-evoked freezing behaviors were performed using a deep learning model, with consideration for light-dark circadian cycles. Fear-conditioned dyad mice exhibited high CS-evoked freezing, with evidence of extinction learning (characterized by low freezing) during the mid-phase of the 2-week paradigm. Females exhibited reduced CS-evoked home cage freezing compared to males with circadian differences between the light (low freezing) and dark (high freezing) periods. Following the 2-week paradigm, fear-conditioned mice, compared to controls, exhibited heightened context-dependent freezing, while males but not females showed heightened startle reactivity. Taken together, these results demonstrate a novel software application for examining conditioned defensive and fear behaviors over time in mouse dyads within an ethologically relevant environment. Future applications could be used for more integrative analysis and understanding of neural circuits and heightened sensory threat reactivity, potentially improving the understanding and treatment of PTSD.
