## Supplementary material for "Tracking Conditioned Fear in Pair-Housed Mice Using Deep Learning and Real-Time Cue Delivery": https://gwu.box.com/s/wmfhizooznzmzrrwrys95t6mz9swqloi

### Sheet: Confirmed Stats for all figures
Figure 2 Panel D - Male vs Female Fear Acquisiton Day / Night
Two-way RM ANOVA	Matching: Stacked
Source of Variation	% of total variation	P value	P value summary	Significant?
CS day night x Male FC vs Female FC	2.792	<0.0001	****	Yes
CS day night	57.06	<0.0001	****	Yes
Male FC vs Female FC	4.117	0.0079	**	Yes
CS	10.59	<0.0001	****	Yes
ANOVA table	SS	DF	MS	F (DFn, DFd)	P value
CS day night x Male FC vs Female FC	10550	20	527.5	F (20, 440) = 2.958	P<0.0001
CS day night	215579	20	10779	F (20, 440) = 60.44	P<0.0001
Male FC vs Female FC	15556	1	15556	F (1, 22) = 8.552	P=0.0079
CS	40015	22	1819	F (22, 440) = 10.20	P<0.0001
Residual	78471	440	178.3
Bonferroni's multiple comparisons test	Predicted (LS) mean diff.	95.00% CI of diff.	Below threshold?	Summary	Adjusted P Value
Male FC - Female FC
PreCS	1.041	-19.21 to 21.30	No	ns	>0.9999
CS1	-9.658	-29.91 to 10.60	No	ns	>0.9999
CS2	3.409	-16.85 to 23.67	No	ns	>0.9999
CS3	5.477	-14.78 to 25.73	No	ns	>0.9999
CS4	-1.035	-21.29 to 19.22	No	ns	>0.9999
CS5	2.52	-17.74 to 22.78	No	ns	>0.9999
CS6	9.994	-10.26 to 30.25	No	ns	>0.9999
CS7	14.79	-5.464 to 35.05	No	ns	0.5496
CS8	13.25	-7.004 to 33.51	No	ns	0.9707
CS9	23.47	3.211 to 43.72	Yes	**	0.0093
CS10	16.44	-3.813 to 36.70	No	ns	0.2834
CS11	34.3	14.05 to 54.56	Yes	****	<0.0001
CS12	15.51	-4.745 to 35.77	No	ns	0.4146
CS13	13.61	-6.647 to 33.87	No	ns	0.8544
CS14	21.06	0.8045 to 41.32	Yes	*	0.0334
CS15	20.44	0.1832 to 40.70	Yes	*	0.0457
CS16	11.72	-8.533 to 31.98	No	ns	>0.9999
CS17	8.76	-11.50 to 29.02	No	ns	>0.9999
CS18	9.224	-11.03 to 29.48	No	ns	>0.9999
CS19	9.673	-10.58 to 29.93	No	ns	>0.9999
CS20	12.64	-7.621 to 32.89	No	ns	>0.9999
Figure 2 Panel F- Male Freezing Day / Night FC vs NFC 2-Way ANOVA
Fixed effects (type III)	P value	P value summary	Statistically significant (P < 0.05)?	F (DFn, DFd)
Time	<0.0001	****	Yes	F (13, 315) = 20.25
NFC vs FC	<0.0001	****	Yes	F (1, 30) = 548.1
Time x NFC vs FC	<0.0001	****	Yes	F (13, 315) = 12.87
Figure 2 Panel H- Female Freezing Day / Night FC vs NFC 2-Way ANOVA
Fixed effects (type III)	P value	P value summary	Statistically significant (P < 0.05)?	F (DFn, DFd)
Time	<0.0001	****	Yes	F (13, 223) = 22.73
NFC vs FC	<0.0001	****	Yes	F (1, 18) = 296.9
Time x NFC vs FC	<0.0001	****	Yes	F (13, 223) = 14.68
Figure 2 Panel G - Male Freezing Day / Night 2-Way ANOVA
Fixed effects (type III)	P value	P value summary	Statistically significant (P < 0.05)?	F (DFn, DFd)	Geisser-Greenhouse's epsilon
Day	<0.0001	****	Yes	F (4.285, 104.3) = 42.91	0.7142
Light Cycle	0.0069	**	Yes	F (1, 30) = 8.423
Day x Light Cycle	0.0773	ns	No	F (6, 146) = 1.945
Tukey's multiple comparisons test	Mean Diff.	95.00% CI of diff.	Below threshold?	Summary	Adjusted P Value
2 (DAYS)
Males Light vs. Males Dark	0.7805	-11.67 to 13.23	No	ns	0.8969
4 (DAYS)
Males Light vs. Males Dark	23.46	11.53 to 35.38	Yes	***	0.0004
6 (DAYS)
Males Light vs. Males Dark	19.81	10.37 to 29.24	Yes	***	0.0002
8 (DAYS)
Males Light vs. Males Dark	12.59	0.2941 to 24.88	Yes	*	0.0452
10 (DAYS)
Males Light vs. Males Dark	14.43	-2.234 to 31.10	No	ns	0.0871
12 (DAYS)
Males Light vs. Males Dark	7.467	-9.450 to 24.38	No	ns	0.3663
14 (DAYS)
Males Light vs. Males Dark	8.147	-9.289 to 25.58	No	ns	0.3406
Figure 2 Panel H - Female Freezing Day / Night 2 Way ANOVA
Fixed effects (type III)	P value	P value summary	Statistically significant (P < 0.05)?	F (DFn, DFd)	Geisser-Greenhouse's epsilon
Day	<0.0001	****	Yes	F (3.945, 69.69) = 56.58	0.6575
Light Cycle	0.0042	**	Yes	F (1, 18) = 10.76
Day x Light Cycle	0.1793	ns	No	F (6, 106) = 1.518
Tukey's multiple comparisons test	Mean Diff.	95.00% CI of diff.	Below threshold?	Summary	Adjusted P Value
2
Females Light vs. Females Dark	3.34	-2.121 to 8.801	No	ns	0.2144
4
Females Light vs. Females Dark	19.61	12.45 to 26.77	Yes	****	<0.0001
6
Females Light vs. Females Dark	20.89	6.393 to 35.39	Yes	**	0.0075
8
Females Light vs. Females Dark	20.63	3.711 to 37.55	Yes	*	0.0198
10
Females Light vs. Females Dark	7.264	-8.782 to 23.31	No	ns	0.3528
12
Females Light vs. Females Dark	8.893	-10.24 to 28.03	No	ns	0.3393
14
Females Light vs. Females Dark	11.2	-3.267 to 25.68	No	ns	0.1187
Figure 2 Panel J - Male vs Female Freezing Day / Night 2 Way ANOVA
Fixed effects (type III)	P value	P value summary	Statistically significant (P < 0.05)?	F (DFn, DFd)
CS day night	<0.0001	****	Yes	F (13, 276) = 44.24
Male FC vs Female FC	0.2635	ns	No	F (1, 24) = 1.311
CS day night x Male FC vs Female FC	0.0001	***	Yes	F (13, 276) = 3.263
Bonferoni Multiple Comparisons
Male FC - Female FC
Day 2-Light	-9.385	-30.10 to 11.33	No	ns	>0.9999
Day 2-Dark	-6.019	-27.50 to 15.46	No	ns	>0.9999
Day 4-Light	-1.558	-21.26 to 18.15	No	ns	>0.9999
Day 4-Dark	-4.855	-24.77 to 15.05	No	ns	>0.9999
Day 6-Light	8.976	-10.73 to 28.68	No	ns	>0.9999
Day 6-Dark	10.06	-9.648 to 29.77	No	ns	>0.9999
Day 8-Light	12.85	-7.294 to 33.00	No	ns	0.8674
Day 8-Dark	20.63	-0.03801 to 41.30	No	ns	0.0509
Day 10-Light	23.69	3.985 to 43.40	Yes	**	0.0067
Day 10-Dark	16.52	-3.183 to 36.23	No	ns	0.201
Day 12-Light	-2.374	-23.09 to 18.34	No	ns	>0.9999
Day 12-Dark	0.5628	-20.92 to 22.05	No	ns	>0.9999
Day 14-Light	-6.252	-26.97 to 14.46	No	ns	>0.9999
Day 14-Dark	-3.947	-25.52 to 17.63	No	ns	>0.9999
Figure 3 Panel I - Male vs Female Freezing FC vs Non-FC automated vs manual - ANOVA multiple comparisons
Tukey's multiple comparisons test	Mean Diff.	95.00% CI of diff.	Below threshold?	Summary	Adjusted P Value
FC_MAN_MALE vs. Non-FC_MAN_MALE	56.07	38.01 to 74.13	Yes	****	<0.0001	A-B
FC_MAN_MALE vs. FC_DLC_Female	11.73	-6.329 to 29.79	No	ns	0.4806	A-C
FC_MAN_MALE vs. Non-FC_DLC_Female	49.6	31.54 to 67.66	Yes	****	<0.0001	A-D
FC_MAN_MALE vs. FC_DLC_Male	10.63	-7.429 to 28.69	No	ns	0.6074	A-E
FC_MAN_MALE vs. Non-FC_DLC_MALE	50.24	32.18 to 68.31	Yes	****	<0.0001	A-F
FC_MAN_MALE vs. FC_MAN_Female	2.695	-15.37 to 20.76	No	ns	0.9998	A-G
FC_MAN_MALE vs. Non-FC	54.82	36.76 to 72.88	Yes	****	<0.0001	A-H
Non-FC_MAN_MALE vs. FC_DLC_Female	-44.34	-62.40 to -26.28	Yes	****	<0.0001	B-C
Non-FC_MAN_MALE vs. Non-FC_DLC_Female	-6.468	-24.53 to 11.59	No	ns	0.9538	B-D
Non-FC_MAN_MALE vs. FC_DLC_Male	-45.44	-63.50 to -27.38	Yes	****	<0.0001	B-E
Non-FC_MAN_MALE vs. Non-FC_DLC_MALE	-5.827	-23.89 to 12.23	No	ns	0.9738	B-F
Non-FC_MAN_MALE vs. FC_MAN_Female	-53.38	-71.44 to -35.32	Yes	****	<0.0001	B-G
Non-FC_MAN_MALE vs. Non-FC	-1.251	-19.31 to 16.81	No	ns	>0.9999	B-H
FC_DLC_Female vs. Non-FC_DLC_Female	37.87	19.81 to 55.93	Yes	****	<0.0001	C-D
FC_DLC_Female vs. FC_DLC_Male	-1.101	-19.16 to 16.96	No	ns	>0.9999	C-E
FC_DLC_Female vs. Non-FC_DLC_MALE	38.51	20.45 to 56.57	Yes	****	<0.0001	C-F
FC_DLC_Female vs. FC_MAN_Female	-9.037	-27.10 to 9.024	No	ns	0.7795	C-G
FC_DLC_Female vs. Non-FC	43.09	25.03 to 61.15	Yes	****	<0.0001	C-H
Non-FC_DLC_Female vs. FC_DLC_Male	-38.97	-57.03 to -20.91	Yes	****	<0.0001	D-E
Non-FC_DLC_Female vs. Non-FC_DLC_MALE	0.6409	-17.42 to 18.70	No	ns	>0.9999	D-F
Non-FC_DLC_Female vs. FC_MAN_Female	-46.91	-64.97 to -28.85	Yes	****	<0.0001	D-G
Non-FC_DLC_Female vs. Non-FC	5.217	-12.84 to 23.28	No	ns	0.9861	D-H
FC_DLC_Male vs. Non-FC_DLC_MALE	39.61	21.55 to 57.67	Yes	****	<0.0001	E-F
FC_DLC_Male vs. FC_MAN_Female	-7.936	-26.00 to 10.12	No	ns	0.8732	E-G
FC_DLC_Male vs. Non-FC	44.19	26.13 to 62.25	Yes	****	<0.0001	E-H
Non-FC_DLC_MALE vs. FC_MAN_Female	-47.55	-65.61 to -29.49	Yes	****	<0.0001	F-G
Non-FC_DLC_MALE vs. Non-FC	4.576	-13.48 to 22.64	No	ns	0.9936	F-H
FC_MAN_Female vs. Non-FC	52.13	34.06 to 70.19	Yes	****	<0.0001	G-H
Figure 4 Panel C One-Way ANOVA Multiple Comparisons
ANOVA table	SS	DF	MS	F (DFn, DFd)	P value
Treatment (between columns)	8870	3	2957	F (3, 40) = 7.751	P=0.0003
Residual (within columns)	15259	40	381.5
Total	24129	43
Tukey's multiple comparisons test	Mean Diff.	95.00% CI of diff.	Below threshold?	Summary	Adjusted P Value
Male Homecage Day 14 vs. Male Novel Context	-29.79	-51.16 to -8.412	Yes	**	0.0032	A-B
Male Homecage Day 14 vs. Female Homecage Day 14	-8.173	-30.59 to 14.24	No	ns	0.763	A-C
Male Homecage Day 14 vs. Female Novel Context	-33.36	-55.77 to -10.94	Yes	**	0.0015	A-D
Male Novel Context vs. Female Homecage Day 14	21.61	-0.8041 to 44.03	No	ns	0.0623	B-C
Male Novel Context vs. Female Novel Context	-3.572	-25.99 to 18.84	No	ns	0.9735	B-D
Female Homecage Day 14 vs. Female Novel Context	-25.18	-48.60 to -1.771	Yes	*	0.0308	C-D
Figure 4 Panel E
ANOVA table	SS	DF	MS	F (DFn, DFd)	P value
Treatment (between columns)	1578312	3	526104	F (3, 40) = 17.03	P<0.0001
Residual (within columns)	1235639	40	30891
Total	2813951	43
Tukey's multiple comparisons test	Mean Diff.	95.00% CI of diff.	Below threshold?	Summary	Adjusted P Value
Non-FC - Males vs. FC - Males	-413	-605.3 to -220.7	Yes	****	<0.0001	A-B
Non-FC - Males vs. Non-FC - Females	-32.28	-234.0 to 169.4	No	ns	0.9732	A-C
Non-FC - Males vs. FC - Females	54.66	-147.1 to 256.4	No	ns	0.886	A-D
FC - Males vs. Non-FC - Females	380.7	179.0 to 582.5	Yes	****	<0.0001	B-C
FC - Males vs. FC - Females	467.7	266.0 to 669.4	Yes	****	<0.0001	B-D
Non-FC - Females vs. FC - Females	86.94	-123.7 to 297.6	No	ns	0.6879	C-D
Figure 4 Panel F
ANOVA table	SS	DF	MS	F (DFn, DFd)	P value
Treatment (between columns)	44321	3	14774	F (3, 38) = 3.632	P=0.0213
Residual (within columns)	154566	38	4068
Total	198887	41
Tukey's multiple comparisons test	Mean Diff.	95.00% CI of diff.	Below threshold?	Summary	Adjusted P Value
Non-FC Males vs. FC Males	-73.54	-145.1 to -2.016	Yes	*	0.0419	A-B
Non-FC Males vs. Non-FC Females	5.206	-69.66 to 80.07	No	ns	0.9976	A-C
Non-FC Males vs. FC Females	-27.94	-104.9 to 49.07	No	ns	0.7646	A-D
FC Males vs. Non-FC Females	78.74	5.380 to 152.1	Yes	*	0.0313	B-C
FC Males vs. FC Females	45.6	-29.95 to 121.2	No	ns	0.3791	B-D
Non-FC Females vs. FC Females	-33.14	-111.9 to 45.58	No	ns	0.673	C-D
